# Limitation of amino acid availability by bacterial populations during enhanced colitis in IBD mouse model

**DOI:** 10.1101/2022.10.03.510649

**Authors:** Tanner G. Richie, Leah Heeren, Abigail Kamke, Sophia Pogranichniy, Kourtney Monk, Trey Summers, Hallie Wiechman, Qinghong Ran, Soumyadev Sarkar, Brandon L. Plattner, Sonny T. M. Lee

## Abstract

Members of the Enterobacteriaceae family including *Escherichia coli* are associated with persistent gut inflammation during disorders like inflammatory bowel disease. This is due to rapid microbial colonization during dysbiosis combined with pathogenic tendencies. We characterized the dysbiotic gut community, defined potential functional pathways, and investigated crosstalk between host gene expression and microbial detections in an intestinal inflammation murine model. Members of Enterobacteriaceae family and the *Enterococcus* genus were highly detected in dysbiotic mice. These metagenome assembled genomes (MAGs) contained several virulence factors and metabolic pathways necessary to drive perpetual inflammation. Two Enterobacteriaceae MAGs with L-cysteine and L-taurine dioxygenases were strongly correlated with upregulation of the host gene CSAD, responsible for cysteine metabolism. Suggesting these bacteria compete with the host to utilize essential amino acids. We observed that bacterial isolates from dysbiotic mice displayed increased growth rates supplemented with L-cysteine, confirming that these microbes can utilize host nutrients to sustain inflammation.

**In Brief:** Inflammatory bowel disease is associated with an increase in Enterobacteriaceae and *Enterococcus* species, however the mechanisms are unclear. Richie *et al*. show that these bacterial populations use sulfur metabolism and tolerate host-derived immune-response, to drive host inflammation and fuel growth in the dysbiotic colon. Cultured isolates from dysbiotic mice indicated faster growth supplemented with L-cysteine, showing these microbes can utilize these essential host nutrients.

**Highlights:**

- Mice receiving native microbial FMT showed lower colon inflammation scores, higher microbial diversity, detections and gene expression similar to control mice.
- Dysbiotic mice displayed increased colon inflammation, higher detection of potential pathogenic MAGs, and upregulation of cysteine dioxygenase and other inflammation response genes
- MAGs assigned to *Enterococcus* and Enterobacteriaceae species were more frequently detected in dysbiotic mice, while almost absent in mice receiving FMT or control mice, they also contain several virulence factors and antibiotic resistance genes.
- These MAGs also display potential functions of utilizing host products and nutrients including nitrate, cysteine, and taurine to further fuel their growth and metabolism, which results in persistent host intestinal inflammation.
- Isolates in the Enterobacteriaceae family from dysbiotic mice utilize L-cysteine for growth, whereas isolates from FMT and control mice show no significant difference, indicating these bacteria can utilize the host derived cysteine.
