## Supplementary Table S6 for "Limitation of amino acid availability by bacterial populations during enhanced colitis in IBD mouse model"

### Sheet: Isolate_ID
Tube ID	Isolate #	Qubit	Sanger Identity	Class
	Trial 1	ng/ul
Iso_1	FMT_1	83.2	Pantoe sp.	Gammaproteobacteria
Iso_2	FMT_2	264	Enterobacter hormaechei	Gammaproteobacteria
Iso_3	FMT_3	156	Enterobacter sp.	Gammaproteobacteria
Iso_4	FMT_4	136	Enterobacter cancerogenus	Gammaproteobacteria
Iso_5	FMT_5	400	ns
Iso_6	FMT_6	51.6	Enterobacter asburiae	Gammaproteobacteria
Iso_7	FMT_7	131	Enterobacter roggenkampii	Gammaproteobacteria
Iso_8	FMT_8	189	ns
Iso_9	FMT_9	73.6	Enterobacter sp.	Gammaproteobacteria
Iso_10	FMT_10	6.16	Klebsiella quasipneumoniae strain D120-1	Gammaproteobacteria
Iso_11	NG_1	19.2	Enterobacter sp.	Gammaproteobacteria
Iso_12	NG_2	21.4	Enterobacter asburiae	Gammaproteobacteria
Iso_13	NG_3	35.8	ns
Iso_14	NG_4	21.6	Klebsiella pneumoniae	Gammaproteobacteria
Iso_15	NG_5	34.7	Uncultured bacterium clone OTU554
Iso_16	NG_6	29.2	Klebsiella grimontii	Gammaproteobacteria
Iso_17	NG_7	30	Klebsiella pneumoniae	Gammaproteobacteria
Iso_18	NG_8	89.6	Klebsiella pneumoniae	Gammaproteobacteria
Iso_19	NG_9	74.8	Klebsiella pneumoniae	Gammaproteobacteria
Iso_20	PBS_1	35.8	Kosakonia sp.	Gammaproteobacteria
Iso_21	PBS_2	25.6	Klebsiella	Gammaproteobacteria
Iso_22	PBS_3	15.9	ns
Iso_23	PBS_4	28	Klebsiella pneumoniae	Gammaproteobacteria
Iso_24	PBS_5	32.5	Klebsiella variicola strain KV4	Gammaproteobacteria
Iso_25	PBS_6	17.6	Klebsiella pneumoniae	Gammaproteobacteria
Iso_26	PBS_7	14.6	Klebsiella pneumoniae	Gammaproteobacteria
Iso_27	PBS_8	18.9	Enterobacter asburiae strain iCTE676	Gammaproteobacteria
Iso_28	PBS_9	28.1	Enterobacter hormaechei	Gammaproteobacteria
Iso_29	C_1	15.6	Klebsiella quasipneumoniae	Gammaproteobacteria
Iso_30	C_2	18.4	Enterobacter hormaechei	Gammaproteobacteria
Iso_31	C_3	27.2	Klebsiella quasipneumoniae	Gammaproteobacteria
Iso_32	C_4	23.6	Klebsiella pneumoniae	Gammaproteobacteria
Iso_33	C_5	21.6	Klebsiella pneumoniae	Gammaproteobacteria
Iso_34	C_6	22.6	Klebsiella pneumoniae	Gammaproteobacteria
Iso_35	C_7	19.3	Cloning vector p172
Iso_36	C_8	23.9	ns
Iso_37	C_9	30.2	Pseudoalteromonas sp. 4-2	Gammaproteobacteria
Iso_38	C_10	304	ns

### Sheet: Nutrient_Dependency_Assay
Isolate_ID	Name	Mouse_Group	Treatment	Hour 0	Hour 4	Hour 8	Hour 12
1	FMT_1	FMT	Cysteine	0.087	0.202	0.307	0.287
2	FMT_2	FMT	Cysteine	0.083	0.161	0.334	0.331
3	FMT_3	FMT	Cysteine	0.102	0.264	0.334	0.312
4	FMT_4	FMT	Cysteine	0.095	0.288	0.43	0.396
5	FMT_6	FMT	Cysteine	0.101	0.259	0.385	0.375
6	FMT_7	FMT	Cysteine	0.13	0.312	0.561	0.382
7	FMT_9	FMT	Cysteine	0.096	0.273	0.351	0.343
8	FMT_10	FMT	Cysteine	0.094	0.291	0.443	0.412
9	NG_1	NG	Cysteine	0.119	0.369	0.446	0.418
10	NG_2	NG	Cysteine	0.126	0.417	0.458	0.429
11	NG_4	NG	Cysteine	0.146	0.385	0.45	0.426
12	NG_5	NG	Cysteine	0.149	0.422	0.463	0.32
13	NG_6	NG	Cysteine	0.128	0.391	0.459	0.453
14	NG_7	NG	Cysteine	0.123	0.38	0.454	0.442
15	NG_8	NG	Cysteine	0.112	0.381	0.463	0.408
16	NG_9	NG	Cysteine	0.097	0.359	0.466	0.443
17	PBS_1	PBS	Cysteine	0.075	0.137	0.282	0.266
18	PBS_2	PBS	Cysteine	0.11	0.357	0.458	0.428
19	PBS_4	PBS	Cysteine	0.104	0.412	0.49	0.456
20	PBS_5	PBS	Cysteine	0.098	0.409	0.497	0.452
21	PBS_6	PBS	Cysteine	0.1	0.381	0.489	0.393
22	PBS_7	PBS	Cysteine	0.122	0.357	0.445	0.419
23	PBS_8	PBS	Cysteine	0.131	0.387	0.475	0.439
24	PBS_9	PBS	Cysteine	0.115	0.396	0.466	0.417
25	C_1	CTR	Cysteine	0.114	0.4	0.493	0.447
26	C_2	CTR	Cysteine	0.093	0.365	0.5	0.457
27	C_3	CTR	Cysteine	0.125	0.395	0.475	0.446
28	C_4	CTR	Cysteine	0.113	0.355	0.487	0.442
29	C_5	CTR	Cysteine	0.098	0.357	0.491	0.439
30	C_6	CTR	Cysteine	0.123	0.364	0.491	0.436
31	C_9	CTR	Cysteine	0.125	0.417	0.48	0.426
32	K-12	CTR	Cysteine	0.091	0.154	0.324	0.309
1	FMT_1	FMT	M9	0.091	0.201	0.359	0.327
2	FMT_2	FMT	M9	0.085	0.147	0.349	0.298
3	FMT_3	FMT	M9	0.09	0.22	0.36	0.322
4	FMT_4	FMT	M9	0.093	0.229	0.374	0.333
5	FMT_6	FMT	M9	0.103	0.232	0.358	0.312
6	FMT_7	FMT	M9	0.165	0.419	0.406	0.338
7	FMT_9	FMT	M9	0.102	0.26	0.36	0.313
8	FMT_10	FMT	M9	0.092	0.264	0.392	0.324
9	NG_1	NG	M9	0.123	0.361	0.443	0.349
10	NG_2	NG	M9	0.118	0.349	0.401	0.349
11	NG_4	NG	M9	0.134	0.325	0.378	0.348
12	NG_5	NG	M9	0.128	0.332	0.422	0.358
13	NG_6	NG	M9	0.098	0.321	0.429	0.334
14	NG_7	NG	M9	0.109	0.358	0.439	0.345
15	NG_8	NG	M9	0.102	0.308	0.427	0.339
16	NG_9	NG	M9	0.069	0.3	0.404	0.353
17	PBS_1	PBS	M9	0.058	0.114	0.32	0.25
18	PBS_2	PBS	M9	0.101	0.302	0.422	0.344
19	PBS_4	PBS	M9	0.088	0.303	0.434	0.348
20	PBS_5	PBS	M9	0.088	0.296	0.432	0.35
21	PBS_6	PBS	M9	0.087	0.309	0.432	0.346
22	PBS_7	PBS	M9	0.102	0.31	0.414	0.337
23	PBS_8	PBS	M9	0.102	0.316	0.384	0.329
24	PBS_9	PBS	M9	0.106	0.291	0.395	0.328
25	C_1	CTR	M9	0.111	0.298	0.444	0.355
26	C_2	CTR	M9	0.094	0.271	0.435	0.296
27	C_3	CTR	M9	0.132	0.328	0.443	0.354
28	C_4	CTR	M9	0.115	0.318	0.434	0.342
29	C_5	CTR	M9	0.112	0.326	0.429	0.357
30	C_6	CTR	M9	0.126	0.324	0.428	0.339
31	C_9	CTR	M9	0.156	0.313	0.429	0.346
32	K-12	CTR	M9	0.091	0.145	0.327	0.355
