## Supplementary Table S4 for "Limitation of amino acid availability by bacterial populations during enhanced colitis in IBD mouse model"

### Sheet: Sheet1
Simplified name	representative	t_domain	t_phylum	t_class	t_order	t_family	t_genus	t_species
MAG_001	Dam_04_MAG_00052	Bacteria	Verrucomicrobiota	Verrucomicrobiae	Verrucomicrobiales	Akkermansiaceae	Akkermansia	Akkermansia muciniphila
MAG_002	Dam_06_MAG_00003	Bacteria	Bacteroidota	Bacteroidia	Bacteroidales	Muribaculaceae	CAG-485	CAG-485 sp002362485
MAG_003	Dam_05_MAG_00061	Bacteria	Firmicutes	Bacilli	Lactobacillales	Lactobacillaceae	Lactobacillus	0
MAG_004	Dam_02_MAG_00054	Bacteria	Firmicutes	Bacilli	Acholeplasmatales	Anaeroplasmataceae	UMGS268	UMGS268 sp900540705
MAG_005	Dam_08_MAG_00078	Bacteria	Firmicutes	Clostridia	Lachnospirales	Lachnospiraceae	CAG-95	0
MAG_006	Dam_08_MAG_00015	Bacteria	Firmicutes	Clostridia	Lachnospirales	Lachnospiraceae	0	0
MAG_007	Dam_07_MAG_00079	Bacteria	Firmicutes	Clostridia	Lachnospirales	Lachnospiraceae	Acetatifactor	Acetatifactor muris
MAG_008	Dam_04_MAG_00083	Bacteria	Firmicutes	Clostridia	Lachnospirales	Lachnospiraceae	Acetatifactor	Acetatifactor muris
MAG_009	Dam_08_MAG_00110	Bacteria	Actinobacteriota	Coriobacteriia	Coriobacteriales	Eggerthellaceae	Adlercreutzia	0
MAG_010	Dam_08_MAG_00143	Bacteria	Firmicutes	Clostridia	Oscillospirales	Oscillospiraceae	Oscillibacter	Oscillibacter sp000403435
MAG_011	Dam_05_MAG_00047	Bacteria	Firmicutes	Clostridia	Oscillospirales	Oscillospiraceae	UMGS1872	UMGS1872 sp900549475
MAG_012	Dam_07_MAG_00113	Bacteria	Firmicutes	Clostridia	Oscillospirales	Oscillospiraceae	UBA9475	UBA9475 sp004560375
MAG_013	Dam_05_MAG_00003	Bacteria	Firmicutes	Clostridia	Oscillospirales	Oscillospiraceae	Marseille-P3106	Marseille-P3106 sp900169975
MAG_014	Dam_04_MAG_00032	Bacteria	Firmicutes	Clostridia	Lachnospirales	Lachnospiraceae	CAG-95	CAG-95 sp003612395
MAG_015	Dam_06_MAG_00063	Bacteria	Firmicutes	Clostridia	Oscillospirales	Oscillospiraceae	Lawsonibacter	Lawsonibacter sp000492175
MAG_016	Dam_02_MAG_00068	Bacteria	Firmicutes	Clostridia	Oscillospirales	Ruminococcaceae	Angelakisella	Angelakisella massiliensis
MAG_017	Dam_08_MAG_00132	Bacteria	Firmicutes	Clostridia	Oscillospirales	Oscillospiraceae	Lawsonibacter	Lawsonibacter sp000492175
MAG_018	Dam_01_MAG_00060	Bacteria	Firmicutes	Clostridia	Lachnospirales	Lachnospiraceae	Clostridium	0
MAG_019	Dam_02_MAG_00024	Bacteria	Firmicutes	Clostridia	Lachnospirales	Lachnospiraceae	UBA9502	UBA9502 sp003611875
MAG_020	Dam_02_MAG_00044	Bacteria	Firmicutes	Clostridia	Lachnospirales	Lachnospiraceae	Schaedlerella	Schaedlerella sp000403295
MAG_021	Dam_08_MAG_00137	Bacteria	Firmicutes	Clostridia	Lachnospirales	Lachnospiraceae	Schaedlerella	0
MAG_022	Dam_08_MAG_00052	Bacteria	Firmicutes	Clostridia	Lachnospirales	Lachnospiraceae	UBA7182	UBA7182 sp002160135
MAG_023	Dam_08_MAG_00048	Bacteria	Firmicutes	Clostridia	Lachnospirales	Lachnospiraceae	Kineothrix	Kineothrix sp000403275
MAG_024	Dam_04_MAG_00001	Bacteria	Firmicutes	Clostridia	Oscillospirales	Oscillospiraceae	CAG-110	0
MAG_025	Dam_08_MAG_00127	Bacteria	Firmicutes	Clostridia	Oscillospirales	Oscillospiraceae	Oscillibacter	Oscillibacter sp000403435
MAG_026	Dam_08_MAG_00128	Bacteria	Firmicutes	Bacilli	RF39	CAG-1000	CAG-776	CAG-776 sp000438195
MAG_027	Dam_04_MAG_00055	Bacteria	Firmicutes	Clostridia	Oscillospirales	Oscillospiraceae	UBA9475	UBA9475 sp004560375
MAG_028	Dam_06_MAG_00042	Bacteria	Firmicutes	Clostridia	Oscillospirales	Oscillospiraceae	UBA9475	UBA9475 sp004560375
MAG_029	Dam_06_MAG_00020	Bacteria	Firmicutes	Clostridia	Christensenellales	Borkfalkiaceae	UMGS1004	UMGS1004 sp003343805
MAG_030	Dam_06_MAG_00031	Bacteria	Firmicutes	Clostridia	Christensenellales	Borkfalkiaceae	UBA11940	UBA11940 sp003503945
MAG_031	Dam_02_MAG_00076	Bacteria	Firmicutes	Clostridia	Oscillospirales	Oscillospiraceae	Lawsonibacter	Lawsonibacter sp000492175
MAG_032	Dam_08_MAG_00071	Bacteria	Firmicutes	Clostridia	Oscillospirales	Oscillospiraceae	UMGS1872	UMGS1872 sp900549475
MAG_033	Dam_08_MAG_00046	Bacteria	Firmicutes	Clostridia	Oscillospirales	Oscillospiraceae	UMGS1872	UMGS1872 sp900549475
MAG_034	Dam_04_MAG_00047	Bacteria	Firmicutes	Clostridia	Lachnospirales	Lachnospiraceae	Hungatella	Hungatella sp002358555
MAG_035	Dam_07_MAG_00107	Bacteria	Firmicutes	Clostridia	Lachnospirales	Lachnospiraceae	AF33-28	AF33-28 sp003477885
MAG_036	Dam_08_MAG_00016	Bacteria	Firmicutes	Dehalobacteriia	UBA4068	UBA5755	UBA5755	UBA5755 sp002419005
MAG_037	Dam_02_MAG_00066	Bacteria	Firmicutes	Clostridia	Lachnospirales	Lachnospiraceae	Dorea	Dorea sp000403455
MAG_038	Dam_02_MAG_00060	0	0	0	0	0	0	0
MAG_039	Dam_02_MAG_00073	Bacteria	Firmicutes	Clostridia	Christensenellales	Borkfalkiaceae	UBA11940	UBA11940 sp003979335
MAG_040	Dam_02_MAG_00003	Bacteria	Firmicutes	Clostridia	Oscillospirales	Ruminococcaceae	UBA1394	UBA1394 sp900066845
MAG_041	Dam_05_MAG_00019	Bacteria	Firmicutes	Clostridia	Oscillospirales	Ruminococcaceae	UBA1405	UBA1405 sp002305685
MAG_042	Dam_02_MAG_00047	Bacteria	Firmicutes	Bacilli	RF39	CAG-1000	UMGS1217	UMGS1217 sp900549625
MAG_043	Dam_07_MAG_00080	Bacteria	Firmicutes	Clostridia	Christensenellales	UBA1242	UBA11517	UBA11517 sp900557645
MAG_044	Dam_01_MAG_00061	Bacteria	Firmicutes	Clostridia	Lachnospirales	Lachnospiraceae	1XD8-76	1XD8-76 sp003611955
MAG_045	Dam_04_MAG_00007	Bacteria	Firmicutes	Clostridia	Lachnospirales	Lachnospiraceae	UBA3282	UBA3282 sp003612405
MAG_046	Dam_06_MAG_00039	Bacteria	Firmicutes	Clostridia	Oscillospirales	Oscillospiraceae	UMGS1872	UMGS1872 sp900549475
MAG_047	Dam_01_MAG_00029	Bacteria	Firmicutes	Clostridia	Oscillospirales	Oscillospiraceae	Marseille-P3106	Marseille-P3106 sp900543935
MAG_048	Dam_04_MAG_00049	Bacteria	Firmicutes	Clostridia	Oscillospirales	Oscillospiraceae	UBA9475	UBA9475 sp004560375
MAG_049	Dam_02_MAG_00064	Bacteria	Firmicutes	Clostridia	Oscillospirales	Oscillospiraceae	Oscillibacter	0
MAG_050	Dam_08_MAG_00136	Bacteria	Firmicutes	Clostridia	Oscillospirales	Oscillospiraceae	Lawsonibacter	0
MAG_051	Dam_08_MAG_00031	Bacteria	Firmicutes	Clostridia	Lachnospirales	Lachnospiraceae	Acetatifactor	0
MAG_052	Dam_05_MAG_00035	Bacteria	Firmicutes	Clostridia	Lachnospirales	Lachnospiraceae	UBA3282	UBA3282 sp003611805
MAG_053	Dam_07_MAG_00123	Bacteria	Firmicutes	Clostridia	Lachnospirales	Lachnospiraceae	0	0
MAG_054	Dam_08_MAG_00103	Bacteria	Firmicutes	Clostridia	Lachnospirales	Lachnospiraceae	Lachnospira	Lachnospira sp900547255
MAG_055	Dam_08_MAG_00100	Bacteria	Firmicutes	Clostridia	Oscillospirales	Acutalibacteraceae	Acutalibacter	Acutalibacter sp003612555
MAG_056	Dam_06_MAG_00016	Bacteria	Firmicutes	Clostridia	Christensenellales	CAG-552	0	0
MAG_057	Dam_07_MAG_00124	Bacteria	Firmicutes	Clostridia	Oscillospirales	Oscillospiraceae	Oscillibacter	Oscillibacter sp000403435
MAG_058	Dam_07_MAG_00059	Bacteria	Firmicutes	Clostridia	Oscillospirales	Oscillospiraceae	Oscillibacter	Oscillibacter sp000403435
MAG_059	Dam_08_MAG_00117	Bacteria	Firmicutes	Clostridia	Oscillospirales	Ruminococcaceae	Angelakisella	Angelakisella massiliensis
MAG_060	Dam_08_MAG_00118	Bacteria	Firmicutes	Clostridia	Oscillospirales	Ruminococcaceae	Angelakisella	Angelakisella massiliensis
MAG_061	Dam_08_MAG_00083	Bacteria	Firmicutes	Clostridia	Oscillospirales	Acutalibacteraceae	Acutalibacter	Acutalibacter sp003612555
MAG_062	Dam_08_MAG_00108	Bacteria	Firmicutes	Clostridia	Oscillospirales	Oscillospiraceae	Oscillibacter	Oscillibacter sp000403435
MAG_063	Dam_07_MAG_00099	Bacteria	Firmicutes	Clostridia	Lachnospirales	Lachnospiraceae	0	0
MAG_064	Dam_08_MAG_00073	Bacteria	Firmicutes	Clostridia	Oscillospirales	Ruminococcaceae	QANG01	QANG01 sp003150145
MAG_065	Dam_07_MAG_00075	Bacteria	Firmicutes	Clostridia	Oscillospirales	Oscillospiraceae	0	0
MAG_066	Dam_07_MAG_00068	Bacteria	Firmicutes	Clostridia	Christensenellales	Borkfalkiaceae	UMGS1004	UMGS1004 sp900547645
MAG_067	Dam_08_MAG_00109	Bacteria	Firmicutes	Clostridia	TANB77	CAG-508	CAG-269	0
MAG_068	Dam_05_MAG_00041	Bacteria	Firmicutes	Clostridia	Lachnospirales	Lachnospiraceae	Eubacterium	0
MAG_069	Dam_06_MAG_00062	Bacteria	Firmicutes	Clostridia	Lachnospirales	Lachnospiraceae	TF01-11	0
MAG_070	Dam_02_MAG_00027	Bacteria	Firmicutes	Clostridia	Lachnospirales	Lachnospiraceae	14-2	0
MAG_071	Dam_02_MAG_00069	Bacteria	Firmicutes	Clostridia	Lachnospirales	Lachnospiraceae	Blautia	0
MAG_072	Dam_07_MAG_00054	Bacteria	Firmicutes	Clostridia	Lachnospirales	Lachnospiraceae	14-2	14-2 sp001940225
MAG_073	Dam_01_MAG_00014	Bacteria	Firmicutes	Clostridia	Lachnospirales	Lachnospiraceae	Lachnoclostridium	Lachnoclostridium sp900078195
MAG_074	Dam_06_MAG_00008	Bacteria	Firmicutes	Clostridia	Lachnospirales	Lachnospiraceae	Eubacterium	0
MAG_075	Dam_05_MAG_00026	Bacteria	Firmicutes	Clostridia	Lachnospirales	Lachnospiraceae	TF01-11	TF01-11 sp002499945
MAG_076	Dam_04_MAG_00009	Bacteria	Firmicutes	Clostridia	Lachnospirales	Lachnospiraceae	0	0
MAG_077	Dam_02_MAG_00049	Bacteria	Firmicutes	Clostridia	Lachnospirales	Lachnospiraceae	UBA9502	UBA9502 sp003669055
MAG_078	Dam_07_MAG_00096	Bacteria	Firmicutes	Clostridia	Lachnospirales	Lachnospiraceae	UBA3282	UBA3282 sp003611805
MAG_079	Dam_04_MAG_00013	Bacteria	Firmicutes	Clostridia	Lachnospirales	Lachnospiraceae	UBA9502	UBA9502 sp003611875
MAG_080	Dam_05_MAG_00030	Bacteria	Firmicutes	Clostridia	Lachnospirales	Lachnospiraceae	0	0
MAG_081	Dam_02_MAG_00025	Bacteria	Firmicutes	Clostridia	Lachnospirales	Lachnospiraceae	Acetatifactor	Acetatifactor muris
MAG_082	Dam_04_MAG_00074	Bacteria	Firmicutes	Clostridia	Lachnospirales	Lachnospiraceae	0	0
MAG_083	Dam_08_MAG_00020	Bacteria	Firmicutes	Clostridia	Lachnospirales	Lachnospiraceae	UBA3282	UBA3282 sp003612405
MAG_084	Dam_04_MAG_00026	Bacteria	Firmicutes	Clostridia	Lachnospirales	Lachnospiraceae	CAG-95	0
MAG_085	Dam_07_MAG_00134	0	0	0	0	0	0	0
MAG_086	Dam_06_MAG_00060	Bacteria	Firmicutes	Clostridia	Lachnospirales	Lachnospiraceae	UBA9502	UBA9502 sp900540335
MAG_087	Dam_06_MAG_00067	Bacteria	Firmicutes	Clostridia	Oscillospirales	Ruminococcaceae	UBA866	UBA866 sp900543295
MAG_088	Dam_07_MAG_00121	Bacteria	Firmicutes	Clostridia	Lachnospirales	Lachnospiraceae	0	0
MAG_089	Dam_08_MAG_00090	Bacteria	Firmicutes	Clostridia	Oscillospirales	Oscillospiraceae	Marseille-P3106	Marseille-P3106 sp900169975
MAG_090	Dam_04_MAG_00069	Bacteria	Firmicutes	Bacilli	Erysipelotrichales	Erysipelotrichaceae	Longicatena	0
MAG_091	Dam_08_MAG_00055	Bacteria	Firmicutes	Clostridia	Oscillospirales	Butyricicoccaceae	AM07-15	AM07-15 sp003477405
MAG_092	Dam_07_MAG_00135	Bacteria	Firmicutes	Clostridia	Lachnospirales	Lachnospiraceae	0	0
MAG_093	Dam_07_MAG_00100	Bacteria	Firmicutes	Clostridia	Lachnospirales	Lachnospiraceae	Hungatella	Hungatella sp002358555
MAG_094	Dam_07_MAG_00140	Bacteria	Firmicutes	Clostridia	Oscillospirales	Oscillospiraceae	0	0
MAG_095	Dam_08_MAG_00054	Bacteria	Firmicutes	Clostridia	Lachnospirales	Lachnospiraceae	CAG-95	0
MAG_096	Dam_07_MAG_00056	Bacteria	Firmicutes	Clostridia	Lachnospirales	Lachnospiraceae	Dorea	Dorea sp000403475
MAG_097	Dam_08_MAG_00084	Bacteria	Firmicutes	Clostridia	Oscillospirales	Oscillospiraceae	Marseille-P3106	Marseille-P3106 sp900543935
MAG_098	Dam_04_MAG_00072	Bacteria	Firmicutes	Clostridia	TANB77	CAG-508	CAG-273	CAG-273 sp000437855
MAG_099	Dam_02_MAG_00072	Bacteria	Firmicutes	Clostridia	Oscillospirales	CAG-272	UMGS1815	UMGS1815 sp900555345
MAG_100	Dam_07_MAG_00033	Bacteria	Firmicutes	Clostridia	Lachnospirales	Lachnospiraceae	Hungatella	Hungatella sp003478355
MAG_101	Dam_07_MAG_00102	Bacteria	Firmicutes	Clostridia	Lachnospirales	Lachnospiraceae	0	0
MAG_102	Dam_07_MAG_00114	Bacteria	Firmicutes	Clostridia	Lachnospirales	Lachnospiraceae	Dorea	0
MAG_103	Dam_07_MAG_00077	Bacteria	Actinobacteriota	Coriobacteriia	Coriobacteriales	Eggerthellaceae	D16-63	D16-63 sp003612475
MAG_104	Dam_08_MAG_00111	Bacteria	Actinobacteriota	Coriobacteriia	Coriobacteriales	Eggerthellaceae	0	0
MAG_105	Dam_04_MAG_00076	Bacteria	Firmicutes	Clostridia	Christensenellales	Borkfalkiaceae	UBA11940	UBA11940 sp003979335
MAG_106	Dam_08_MAG_00124	Bacteria	Firmicutes	Clostridia	Lachnospirales	Anaerotignaceae	ASF356	ASF356 sp000364165
MAG_107	Dam_02_MAG_00045	Bacteria	Firmicutes	Clostridia	Lachnospirales	Lachnospiraceae	CAG-56	CAG-56 sp004793585
MAG_108	Dam_02_MAG_00040	Bacteria	Firmicutes	Clostridia	Lachnospirales	Lachnospiraceae	COE1	COE1 sp000403215
MAG_109	Dam_05_MAG_00007	Bacteria	Firmicutes	Clostridia	Lachnospirales	Lachnospiraceae	14-2	14-2 sp004793545
MAG_110	Dam_04_MAG_00082	Bacteria	Firmicutes	Clostridia	Lachnospirales	Lachnospiraceae	0	0
MAG_111	Dam_08_MAG_00075	Bacteria	Firmicutes	Clostridia	Peptostreptococcales	Anaerovoracaceae	Emergencia	Emergencia timonensis
MAG_112	Dam_02_MAG_00004	Bacteria	Firmicutes	Clostridia	Oscillospirales	Acutalibacteraceae	Eubacterium	Eubacterium sp002361935
MAG_113	Dam_04_MAG_00051	Bacteria	Firmicutes	Clostridia	Lachnospirales	Lachnospiraceae	COE1	COE1 sp002490665
MAG_114	Dam_02_MAG_00059	Bacteria	Firmicutes	Clostridia	Lachnospirales	Lachnospiraceae	CAG-95	CAG-95 sp900066375
MAG_115	Dam_05_MAG_00017	Bacteria	Firmicutes	Clostridia	Lachnospirales	Lachnospiraceae	0	0
MAG_116	Dam_07_MAG_00032	Bacteria	Firmicutes	Clostridia	Lachnospirales	Lachnospiraceae	Eubacterium	0
MAG_117	Dam_04_MAG_00012	Bacteria	Firmicutes	Clostridia	Oscillospirales	Ruminococcaceae	Ruminiclostridium	Ruminiclostridium sp003508605
MAG_118	Dam_08_MAG_00053	Bacteria	Firmicutes	Clostridia	Lachnospirales	Lachnospiraceae	Dorea	Dorea sp000403455
MAG_119	Dam_07_MAG_00125	Bacteria	Firmicutes	Clostridia	Oscillospirales	Oscillospiraceae	Evtepia	0
MAG_120	Dam_04_MAG_00071	Bacteria	Firmicutes	Clostridia	Lachnospirales	Lachnospiraceae	Dorea	Dorea sp000403455
MAG_121	Dam_07_MAG_00058	Bacteria	Firmicutes	Clostridia	Lachnospirales	Lachnospiraceae	0	0
MAG_122	Dam_08_MAG_00113	Bacteria	Firmicutes	Clostridia	Lachnospirales	Lachnospiraceae	UBA9502	UBA9502 sp003611875
MAG_123	Dam_08_MAG_00104	Bacteria	Firmicutes	Clostridia	Lachnospirales	Lachnospiraceae	Hungatella	Hungatella sp003478355
MAG_124	Dam_01_MAG_00068	Bacteria	Firmicutes	Clostridia	Lachnospirales	Lachnospiraceae	0	0
MAG_125	Dam_04_MAG_00064	Bacteria	Firmicutes	Clostridia	Lachnospirales	Lachnospiraceae	Enterocloster	0
MAG_126	Dam_07_MAG_00139	Bacteria	Firmicutes	Clostridia	TANB77	CAG-508	CAG-273	CAG-273 sp000437855
MAG_127	Dam_02_MAG_00006	Bacteria	Firmicutes	Clostridia	Oscillospirales	Acutalibacteraceae	Ruminococcus	Ruminococcus sp900315785
MAG_128	Dam_02_MAG_00041	Bacteria	Firmicutes	Clostridia	TANB77	CAG-508	CAG-269	CAG-269 sp900554565
MAG_129	Dam_02_MAG_00023	Bacteria	Firmicutes	Clostridia	Oscillospirales	Oscillospiraceae	UMGS1872	UMGS1872 sp900549475
MAG_130	Dam_01_MAG_00052	Bacteria	Firmicutes	Clostridia	Oscillospirales	Oscillospiraceae	Oscillibacter	Oscillibacter sp000403435
MAG_131	Dam_07_MAG_00131	Bacteria	Firmicutes	Clostridia	Oscillospirales	Oscillospiraceae	UMGS1872	UMGS1872 sp900549475
MAG_132	Dam_07_MAG_00010	Bacteria	Firmicutes	Clostridia	Lachnospirales	Anaerotignaceae	ASF356	ASF356 sp000364165
MAG_133	Dam_06_MAG_00011	Bacteria	Firmicutes	Clostridia	Lachnospirales	Lachnospiraceae	0	0
MAG_134	Dam_07_MAG_00052	Bacteria	Firmicutes	Clostridia	Oscillospirales	Oscillospiraceae	Oscillibacter	Oscillibacter sp000403435
MAG_135	Dam_04_MAG_00037	Bacteria	Firmicutes	Clostridia	Oscillospirales	Butyricicoccaceae	Butyricicoccus	Butyricicoccus pullicaecorum
MAG_136	Dam_07_MAG_00119	Bacteria	Firmicutes	Clostridia	Oscillospirales	Oscillospiraceae	Lawsonibacter	0
MAG_137	Dam_08_MAG_00122	Bacteria	Firmicutes	Clostridia	Oscillospirales	Ruminococcaceae	Anaerotruncus	Anaerotruncus sp000403395
MAG_138	Dam_01_MAG_00075	Bacteria	Firmicutes	Clostridia	Oscillospirales	Oscillospiraceae	Marseille-P3106	Marseille-P3106 sp900543935
MAG_139	Dam_01_MAG_00063	Bacteria	Firmicutes	Clostridia	Oscillospirales	Oscillospiraceae	0	0
MAG_140	Dam_06_MAG_00040	Bacteria	Firmicutes	Clostridia	Lachnospirales	Lachnospiraceae	Robinsoniella	0
MAG_141	Dam_04_MAG_00048	Bacteria	Firmicutes	Clostridia	Oscillospirales	Ruminococcaceae	Massilimaliae	0
MAG_142	Dam_04_MAG_00016	Bacteria	Firmicutes	Bacilli	Erysipelotrichales	Erysipelotrichaceae	Longicatena	0
MAG_143	Dam_05_MAG_00058	Bacteria	Firmicutes	Clostridia	Clostridiales	Clostridiaceae	Clostridium	0
MAG_144	Dam_06_MAG_00044	Bacteria	Firmicutes	Clostridia	Christensenellales	CAG-917	CAG-475	CAG-475 sp000434435
MAG_145	Dam_05_MAG_00056	Bacteria	Firmicutes	Clostridia	Monoglobales	UBA1381	CAG-41	CAG-41 sp900066215
MAG_146	Dam_08_MAG_00047	0	0	0	0	0	0	0
MAG_147	Dam_01_MAG_00081	Bacteria	Firmicutes	Clostridia	Oscillospirales	Oscillospiraceae	Lawsonibacter	Lawsonibacter sp000492175
MAG_148	Dam_07_MAG_00144	Bacteria	Firmicutes	0	0	0	0	0
MAG_149	Dam_08_MAG_00115	Bacteria	Firmicutes	Clostridia	Lachnospirales	Lachnospiraceae	0	0
MAG_150	Dam_07_MAG_00083	Bacteria	Firmicutes	Clostridia	Oscillospirales	Ruminococcaceae	Anaerotruncus	Anaerotruncus sp003612625
MAG_151	Dam_07_MAG_00115	Bacteria	Firmicutes	Clostridia	Christensenellales	CAG-552	CAG-552	CAG-552 sp000435495
MAG_152	Dam_07_MAG_00071	Bacteria	Firmicutes	Clostridia	Lachnospirales	Lachnospiraceae	CAG-81	CAG-81 sp000435795
MAG_153	Dam_07_MAG_00143	Bacteria	Firmicutes	Clostridia	Lachnospirales	Lachnospiraceae	Blautia	0
MAG_154	Dam_06_MAG_00036	Bacteria	Firmicutes	Clostridia	TANB77	CAG-508	0	0
MAG_155	Dam_08_MAG_00140	Bacteria	Firmicutes	Clostridia	TANB77	CAG-508	0	0
MAG_156	Dam_02_MAG_00058	Bacteria	Firmicutes	Clostridia	TANB77	CAG-508	0	0
MAG_157	Dam_02_MAG_00077	Bacteria	Firmicutes	Bacilli	RF39	CAG-822	0	0
MAG_158	Dam_08_MAG_00138	Bacteria	Firmicutes	Bacilli	Erysipelotrichales	Erysipelotrichaceae	Longicatena	Longicatena caecimuris
MAG_159	Dam_04_MAG_00088	Bacteria	Firmicutes	Clostridia	TANB77	CAG-508	CAG-269	CAG-269 sp900556945
MAG_160	Dam_07_MAG_00132	Bacteria	Firmicutes	Bacilli	RF39	CAG-1000	UMGS1217	UMGS1217 sp900549625
MAG_161	Dam_08_MAG_00045	Bacteria	Firmicutes	Clostridia	Lachnospirales	Lachnospiraceae	1XD42-69	1XD42-69 sp003612565
MAG_162	Dam_08_MAG_00096	Bacteria	Firmicutes	Clostridia	Lachnospirales	Lachnospiraceae	Acetatifactor	Acetatifactor sp002490995
MAG_163	Dam_06_MAG_00041	Bacteria	Firmicutes	Clostridia	TANB77	CAG-508	0	0
MAG_164	Dam_04_MAG_00010	Bacteria	Firmicutes	Negativicutes	Selenomonadales	Massilibacillaceae	Massilibacillus	Massilibacillus massiliensis
MAG_165	Dam_04_MAG_00002	Bacteria	Firmicutes	Bacilli	Lactobacillales	Enterococcaceae	Enterococcus	Enterococcus faecium
MAG_166	Dam_04_MAG_00028	Bacteria	Proteobacteria	Gammaproteobacteria	Enterobacterales	Enterobacteriaceae	0	0
MAG_167	Dam_01_MAG_00008	Bacteria	Proteobacteria	Gammaproteobacteria	Enterobacterales	Enterobacteriaceae	0	0
MAG_168	Dam_06_MAG_00028	Bacteria	Firmicutes	Bacilli	Lactobacillales	Enterococcaceae	Enterococcus	Enterococcus faecalis
MAG_169	Dam_06_MAG_00001	Bacteria	Proteobacteria	Gammaproteobacteria	Enterobacterales	Enterobacteriaceae	Proteus	Proteus mirabilis
MAG_170	Dam_04_MAG_00004	Bacteria	Firmicutes	Bacilli	Staphylococcales	Staphylococcaceae	Staphylococcus	Staphylococcus xylosus
MAG_171	Dam_08_MAG_00121	Bacteria	Firmicutes	Clostridia	Oscillospirales	Acutalibacteraceae	Ruminococcus	0
MAG_172	Dam_07_MAG_00111	Bacteria	Firmicutes	Bacilli	Staphylococcales	Salinicoccaceae	Jeotgalicoccus	0
MAG_173	Dam_07_MAG_00017	Bacteria	Firmicutes	Bacilli	Staphylococcales	Staphylococcaceae	Staphylococcus	Staphylococcus nepalensis
MAG_174	Dam_08_MAG_00088	Bacteria	Firmicutes	Clostridia	TANB77	CAG-508	0	0
MAG_175	Dam_08_MAG_00058	Bacteria	Firmicutes	Clostridia	Lachnospirales	Lachnospiraceae	0	0
MAG_176	Dam_07_MAG_00146	Bacteria	Firmicutes	Clostridia	Lachnospirales	Lachnospiraceae	Dorea	Dorea sp000403475
MAG_177	Dam_08_MAG_00038	0	0	0	0	0	0	0
MAG_178	Dam_07_MAG_00108	Bacteria	Firmicutes	Clostridia	TANB77	CAG-508	CAG-269	0
MAG_179	Dam_08_MAG_00072	Bacteria	Firmicutes	Clostridia	Lachnospirales	Lachnospiraceae	Eubacterium	Eubacterium plexicaudatum
MAG_180	Dam_08_MAG_00099	Bacteria	Firmicutes	Clostridia	Lachnospirales	Lachnospiraceae	UBA11957	UBA11957 sp003542935
MAG_181	Dam_05_MAG_00027	Bacteria	Firmicutes	Clostridia	Lachnospirales	Lachnospiraceae	UBA3282	0
MAG_182	Dam_05_MAG_00048	Bacteria	Firmicutes	Bacilli	Erysipelotrichales	Erysipelatoclostridiaceae	Erysipelatoclostridium	Erysipelatoclostridium cocleatum
MAG_183	Dam_02_MAG_00048	Bacteria	Firmicutes	Bacilli	RF39	CAG-611	0	0
MAG_184	Dam_08_MAG_00126	Bacteria	Firmicutes	Clostridia	Lachnospirales	Lachnospiraceae	Kineothrix	Kineothrix sp000403275
MAG_185	Dam_08_MAG_00030	Bacteria	Firmicutes	Clostridia	Lachnospirales	Lachnospiraceae	14-2	0
MAG_186	Dam_07_MAG_00095	Bacteria	Firmicutes	Clostridia	TANB77	CAG-508	CAG-269	0
MAG_187	Dam_08_MAG_00098	Bacteria	Firmicutes	Clostridia	Christensenellales	Christensenellaceae	QANA01	QANA01 sp900554725
MAG_188	Dam_04_MAG_00019	Bacteria	Firmicutes	Clostridia	Oscillospirales	Ruminococcaceae	CAG-353	CAG-353 sp900066885
MAG_189	Dam_04_MAG_00023	Bacteria	Firmicutes	Bacilli	Haloplasmatales	Turicibacteraceae	Turicibacter	Turicibacter sp002311155
MAG_190	Dam_07_MAG_00053	Bacteria	Firmicutes	Clostridia	Lachnospirales	Lachnospiraceae	UBA7182	UBA7182 sp002160135
