## Supplementary Table S3 for "Limitation of amino acid availability by bacterial populations during enhanced colitis in IBD mouse model"

### Sheet: Sheet1
Comparison	Abca2	Acss1	Araf	Arap2	Arfgap1	Asap1	Chrna2	Csad	Duox2	Ildr1	Ilf3	Kdm5c	Pitpnm1	Sod1	MTA2	Foxp2	Trafd1
C_vs_FMT	-8.25509	NA	NA	9.21716	0.705534	-0.820353	1.03826	NA	-1.22558	8.17004	-7.27423	-1.96182	-8.14702	-2.28579	NA	8.5179	0.266797
C_vs_PBS	-8.10435	-1.09295	-8.49429	-0.949358	9.55396	-1.18216	1.40717	-3.12872	-9.17148	-10.5204	-8.76436	8.67914	-6.85125	1.89715	-0.0703312	8.33983	-1.99667
C_vs_NG	-8.1668	-1.4172	-8.42331	8.97358	-0.414925	-2.01395	10.1476	-2.13961	-0.102955	NA	-8.62216	2.29816	NA	-2.30504	-1.89041	-0.90931	-1.81815
FMT_vs_PBS	-8.4753	-9.31245	-2.38049	-10.1538	8.87707	-9.31337	0.395004	-2.99119	-1.56173	-0.162331	-1.46746	10.6635	-7.98059	-0.0907379	NA	NA	-2.24611
FMT_vs_NG	0.144379	-9.60648	-2.29205	NA	2.40794	9.3284	9.13189	-2.00361	1.11981	2.14898	-1.32407	2.34754	0.613196	-0.00412044	-10.2899	-9.42748	-2.0559
PBS_vs_NG	1.05241	0.274712	-0.111229	-9.93348	9.96217	0.843872	-8.74889	-1.00176	-5.05715	-2.31379	-0.156895	NA	0.66472	-0.0945487	1.83222	9.25822	-0.205234
