## Supplementary Table S1 for "Limitation of amino acid availability by bacterial populations during enhanced colitis in IBD mouse model"

### Sheet: Supplementary_Table_S1
sample	number of pairs analyzed	total pairs passed	total pairs passed (percent of all pairs)	total pair_1 trimmed	total pair_1 trimmed (percent of all passed pairs)	total pair_2 trimmed	total pair_2 trimmed (percent of all passed pairs)	total pairs failed	total pairs failed (percent of all pairs)	pairs failed due to pair_1	pairs failed due to pair_1 (percent of all failed pairs)	pairs failed due to pair_2	pairs failed due to pair_2 (percent of all failed pairs)	pairs failed due to both	pairs failed due to both (percent of all failed pairs)	FAILED_REASON_P	FAILED_REASON_P (percent of all failed pairs)	FAILED_REASON_N	FAILED_REASON_N (percent of all failed pairs)	FAILED_REASON_C33	FAILED_REASON_C33 (percent of all failed pairs)
P1_1_CPZ_FMT	13935432	13218093	94.85	0	0	0	0	717339	5.15	360720	50.29	345073	48.1	11546	1.61	0	0	0	0	0	0
P1_2_CPZ_FMT	12964642	12271941	94.66	0	0	0	0	692701	5.34	348899	50.37	332675	48.03	11127	1.61	0	0	0	0	0	0
P1_3_CPZ_FMT	10250980	9799696	95.6	0	0	0	0	451284	4.4	232329	51.48	213576	47.33	5379	1.19	0	0	0	0	0	0
P1_4_CPZ_FMT	11178144	10709064	95.8	0	0	0	0	469080	4.2	242692	51.74	221134	47.14	5254	1.12	0	0	0	0	0	0
P1_5_CPZ_FMT	14194460	13552000	95.47	0	0	0	0	642460	4.53	329714	51.32	304148	47.34	8598	1.34	0	0	0	0	0	0
P2_2_CPZ_FMT	11824714	11131932	94.14	0	0	0	0	692782	5.86	346085	49.96	333220	48.1	13477	1.95	0	0	0	0	0	0
P2_3_CPZ_FMT	11277446	10642082	94.37	0	0	0	0	635364	5.63	317817	50.02	306383	48.22	11164	1.76	0	0	0	0	0	0
P2_4_CPZ_FMT	12532198	11819203	94.31	0	0	0	0	712995	5.69	355811	49.9	343913	48.23	13271	1.86	0	0	0	0	0	0
P2_5_CPZ_FMT	11576664	10947153	94.56	0	0	0	0	629511	5.44	314379	49.94	304114	48.31	11018	1.75	0	0	0	0	0	0
P2_6_CPZ_FMT	11795164	11230655	95.21	0	0	0	0	564509	4.79	286908	50.82	269407	47.72	8194	1.45	0	0	0	0	0	0
P3_2_CPZ_PBS	11455988	10824966	94.49	0	0	0	0	631022	5.51	315932	50.07	303976	48.17	11114	1.76	0	0	0	0	0	0
P3_3_CPZ_PBS	11362484	10774484	94.83	0	0	0	0	588000	5.17	295516	50.26	282846	48.1	9638	1.64	0	0	0	0	0	0
P3_4_CPZ_PBS	11355514	10907420	96.05	0	0	0	0	448094	3.95	233836	52.18	209475	46.75	4783	1.07	0	0	0	0	0	0
P3_6_CPZ_PBS	12251890	11665246	95.21	0	0	0	0	586644	4.79	298368	50.86	279994	47.73	8282	1.41	0	0	0	0	0	0
P3_7_CPZ_PBS	12308174	11638458	94.56	0	0	0	0	669716	5.44	335864	50.15	322733	48.19	11119	1.66	0	0	0	0	0	0
P3_8_CPZ_PBS	12926726	12239619	94.68	0	0	0	0	687107	5.32	344452	50.13	331643	48.27	11012	1.6	0	0	0	0	0	0
P4_1_CPZ_PBS	11758746	11223010	95.44	0	0	0	0	535736	4.56	273699	51.09	254710	47.54	7327	1.37	0	0	0	0	0	0
P4_2_CPZ_PBS	9661544	9168444	94.9	0	0	0	0	493100	5.1	249882	50.68	235545	47.77	7673	1.56	0	0	0	0	0	0
P4_3_CPZ_PBS	13944802	13389997	96.02	0	0	0	0	554805	3.98	288619	52.02	260131	46.89	6055	1.09	0	0	0	0	0	0
P4_4_CPZ_PBS	11335142	10799983	95.28	0	0	0	0	535159	4.72	272397	50.9	255358	47.72	7404	1.38	0	0	0	0	0	0
P4_5_CPZ_PBS	12850604	12244782	95.29	0	0	0	0	605822	4.71	307879	50.82	289199	47.74	8744	1.44	0	0	0	0	0	0
P4_6_CPZ_PBS	13175254	12486902	94.78	0	0	0	0	688352	5.22	345758	50.23	331378	48.14	11216	1.63	0	0	0	0	0	0
P4_7_CPZ_PBS	12423590	11787977	94.88	0	0	0	0	635613	5.12	320863	50.48	305135	48.01	9615	1.51	0	0	0	0	0	0
P5_1_CPZ_NOGAVG	13522034	12829654	94.88	0	0	0	0	692380	5.12	348711	50.36	332452	48.02	11217	1.62	0	0	0	0	0	0
P5_2_CPZ_NOGAVG	11799240	11101775	94.09	0	0	0	0	697465	5.91	347632	49.84	336587	48.26	13246	1.9	0	0	0	0	0	0
P5_3_CPZ_NOGAVG	12856790	12286116	95.56	0	0	0	0	570674	4.44	293615	51.45	270105	47.33	6954	1.22	0	0	0	0	0	0
P6_1_CPZ_NOGAVG	11205746	10630600	94.87	0	0	0	0	575146	5.13	288039	50.08	278192	48.37	8915	1.55	0	0	0	0	0	0
P6_2_CPZ_NOGAVG	3831936	3689264	96.28	0	0	0	0	142672	3.72	74517	52.23	66769	46.8	1386	0.97	0	0	0	0	0	0
P6_3_CPZ_NOGAVG	9746410	9280833	95.22	0	0	0	0	465577	4.78	237217	50.95	222167	47.72	6193	1.33	0	0	0	0	0	0
P6_4_CPZ_NOGAVG	11176214	10662863	95.41	0	0	0	0	513351	4.59	262865	51.21	243770	47.49	6716	1.31	0	0	0	0	0	0
P6_5_CPZ_NOGAVG	11708706	11146633	95.2	0	0	0	0	562073	4.8	286055	50.89	268694	47.8	7324	1.3	0	0	0	0	0	0
P6_6_CPZ_NOGAVG	12549340	11955131	95.27	0	0	0	0	594209	4.73	303715	51.11	282625	47.56	7869	1.32	0	0	0	0	0	0
P7_1_CTRL_CTRL	12439352	11810283	94.94	0	0	0	0	629069	5.06	317593	50.49	301826	47.98	9650	1.53	0	0	0	0	0	0
P7_2_2_CTRL_CTRL	12294578	11682145	95.02	0	0	0	0	612433	4.98	309941	50.61	293280	47.89	9212	1.5	0	0	0	0	0	0
P7_2_3_CTRL_CTRL	13427544	12723514	94.76	0	0	0	0	704030	5.24	354801	50.4	338317	48.05	10912	1.55	0	0	0	0	0	0
P7_2_4_CTRL_CTRL	13194732	12463772	94.46	0	0	0	0	730960	5.54	365070	49.94	352674	48.25	13216	1.81	0	0	0	0	0	0
P7_2_5_CTRL_CTRL	13963858	13201289	94.54	0	0	0	0	762569	5.46	382514	50.16	367228	48.16	12827	1.68	0	0	0	0	0	0
P7_2_6_CTRL_CTRL	10507128	9910622	94.32	0	0	0	0	596506	5.68	296660	49.73	288993	48.45	10853	1.82	0	0	0	0	0	0
P7_2_7_CTRL_CTRL	14094994	13274298	94.18	0	0	0	0	820696	5.82	407219	49.62	396993	48.37	16484	2.01	0	0	0	0	0	0
P7_2_8_CTRL_CTRL	12784710	12171229	95.2	0	0	0	0	613481	4.8	312024	50.86	292739	47.72	8718	1.42	0	0	0	0	0	0
P7_2_9_CTRL_CTRL	12859392	12197861	94.86	0	0	0	0	661531	5.14	332080	50.2	318928	48.21	10523	1.59	0	0	0	0	0	0
P7_2_CTRL_CTRL	12594518	11989877	95.2	0	0	0	0	604641	4.8	307992	50.94	288598	47.73	8051	1.33	0	0	0	0	0	0
P7_3_CTRL_CTRL	13187322	12437952	94.32	0	0	0	0	749370	5.68	372586	49.72	363592	48.52	13192	1.76	0	0	0	0	0	0
P7_4_CTRL_CTRL	13957826	13269874	95.07	0	0	0	0	687952	4.93	349067	50.74	329077	47.83	9808	1.43	0	0	0	0	0	0
P7_5_CTRL_CTRL	12760882	12126385	95.03	0	0	0	0	634497	4.97	321910	50.73	303844	47.89	8743	1.38	0	0	0	0	0	0
P7_6_CTRL_CTRL	13201448	12474020	94.49	0	0	0	0	727428	5.51	362871	49.88	351879	48.37	12678	1.74	0	0	0	0	0	0
P7_7_CTRL_CTRL	13328890	12628263	94.74	0	0	0	0	700627	5.26	352096	50.25	337605	48.19	10926	1.56	0	0	0	0	0	0
P7_8_CTRL_CTRL	14225562	13536609	95.16	0	0	0	0	688953	4.84	350014	50.8	328954	47.75	9985	1.45	0	0	0	0	0	0
P8_1_CTRL_CTRL	11207558	10272189	91.65	0	0	0	0	935369	8.35	446434	47.73	459601	49.14	29334	3.14	0	0	0	0	0	0
P8_2_CTRL_CTRL	12642852	11927978	94.35	0	0	0	0	714874	5.65	357844	50.06	344681	48.22	12349	1.73	0	0	0	0	0	0
P8_3_CTRL_CTRL	14220154	13490659	94.87	0	0	0	0	729495	5.13	368005	50.45	350039	47.98	11451	1.57	0	0	0	0	0	0
